# Tracking bilingual brain processing at high spatiotemporal resolution reveals where and when second language slows down

**DOI:** 10.64898/2026.02.01.701554

**Authors:** Teng Ieng Leong, Victoria Lai Cheng Lei, Jian Hwee Ang, Cheok Teng Leong, Chi Un Choi, Martin I. Sereno, Defeng Li, Ruey-Song Huang

**Affiliations:** Centre for Cognitive and Brain Sciences, University of Macau, Taipa, Macau SAR, China; Faculty of Arts and Humanities, University of Macau, Taipa, Macau SAR, China; Faculty of Science and Technology, University of Macau, Taipa, Macau SAR, China; Department of Cognitive Science, University of California, San Diego, La Jolla, CA, USA

**Keywords:** phase-encoded fMRI, traveling waves, language comprehension, overt speech production, dual-stream models

## Abstract

A central question in bilingualism research is whether challenges in a second language (L2) reflect a fundamentally different processing route from the first language (L1), or slower processing at particular stages. Although functional magnetic resonance imaging (fMRI) revealed substantial cortical overlap between L1 and L2, different processing mechanisms may interleave within the overlap. Conventional fMRI methods lack the combined spatial and temporal resolution needed to determine precisely where and when L1 and L2 dissociations occur. Here, we used rapid phase-encoded fMRI to track L1 and L2 processing within overlapping cortical regions. Thirty-one Chinese-English bilinguals completed sentence-level reading, listening, reading-aloud, and shadowing tasks in both Chinese (L1) and English (L2). By analyzing hemodynamic traveling waves along sample paths through the visual, auditory, and motor systems, we identified temporal dissociations between L1 and L2 processing. Compared with L1, L2 exhibited significant and consistent delays along dorsal and ventral visual streams during reading and reading aloud. Along auditory streams, L2 delays differed between externally presented speech (listening) and self-generated speech (reading aloud). In the frontal cortex, reading aloud and shadowing exhibited similar progression patterns, but with different temporal offsets between L1 and L2 in the dorsal and ventral motor streams. These findings reveal task- and modality-dependent differences between L1 and L2 processing, and pinpoint the exact locations for delayed L2 processing across multimodal streams. This study suggests that L2 disadvantage is often a matter of timing and efficiency within largely shared brain networks, rather than due to the use of different brain regions.

**Significant Statement:** Rapid phase-encoded fMRI introduces a temporal dimension for comparing L1 and L2 processing, tracking the precise timing of neural information flow across the brain. Moving beyond functional localization, we directly visualize and quantify the propagation of hemodynamic traveling waves along selected paths in visual, auditory, and motor systems. Our ability to characterize temporal delays along specific functional streams represents an advancement in understanding dynamic cognitive processes beyond language. The findings can influence theories of language acquisition and cognitive processing in bilingual individuals. The methods to pinpoint locations where delays occur can be applied to other areas of cognitive neuroscience, allowing the exploration of complex neural interaction in real time across sensory, motor, and cognitive domains.
