## Supplemental Dataset S1 for "Tracking bilingual brain processing at high spatiotemporal resolution reveals where and when second language slows down"

### Sheet: Fig. 2E (visual) 
Fig. 2E. Reading tasks (visual paths)
		Group-average maps					Single-subject maps			Color legend
DVS path		L1		L2		Difference	Watson-Williams test			L2 > L1
Node	Distance (mm)	Mean phase (s)	s.d. (s)	Mean phase (s)	s.d. (s)	L2 - L1 (s)	F(1, 60)	P-value		P < 0.05
1	0	3.8648	1.93864	5.59455	0.571948	1.72974	5.21655	0.0272548		P > 0.05
2	1.82705	4.55108	0.645439	5.8604	0.278664	1.30931	6.48814	0.0139828
3	3.63978	4.9246	0.383393	5.96687	0.162182	1.04227	9.37618	0.00350408
4	5.58603	5.14413	0.258663	6.04675	0.131707	0.902614	8.99727	0.00411283
5	7.60388	5.3485	0.209903	6.15842	0.154355	0.809924	11.517	0.00128517
6	9.91736	5.49645	0.219887	6.29488	0.201775	0.798437	10.6462	0.0019155
7	12.314	5.65286	0.203084	6.48298	0.216765	0.830116	9.53908	0.00325172
8	14.1186	5.75236	0.212651	6.58012	0.195625	0.827762	8.36591	0.00557093
9	15.8351	5.86163	0.229958	6.6572	0.19203	0.795566	9.04161	0.00412164
10	17.7372	5.96782	0.238695	6.70382	0.181324	0.735998	7.57775	0.00831693
11	19.6134	6.11783	0.201018	6.80721	0.179848	0.68938	5.36034	0.0249203
12	21.407	6.20523	0.166886	6.91685	0.166074	0.71162	5.56116	0.022398
13	23.1295	6.16724	0.129056	6.94712	0.154636	0.779875	5.15277	0.0277387
14	24.8106	6.07059	0.153988	6.8909	0.149903	0.820304	1.77202	0.189293
15	26.49	5.98593	0.139215	6.81834	0.142444	0.832411	4.49911	0.0389966
16	28.9276	5.91958	0.108173	6.83612	0.141976	0.916538	4.8864	0.0314928
17	31.1364	5.94367	0.160818	6.99341	0.188096	1.04974	6.52498	0.0135465
18	33.1702	6.11337	0.18203	7.17131	0.183643	1.05794	8.7049	0.0046851
19	36.0681	6.28737	0.155106	7.33802	0.136259	1.05065	8.58006	0.0049695
20	37.8125	6.36736	0.125717	7.42595	0.134321	1.05859	7.60931	0.00786857
21	40.19	6.52852	0.165909	7.62333	0.136235	1.09481	12.4319	0.000890578
22	41.9257	6.70565	0.128443	7.66725	0.165193	0.961608	8.64205	0.004858
23	43.5193	6.73858	0.0774143	7.72687	0.163019	0.988283	10.9646	0.00162977
24	45.1369	6.7205	0.09317	7.71832	0.209205	0.997818	9.75454	0.00277149
25	46.7248	6.74941	0.227466	7.74011	0.294704	0.990704	7.70629	0.00746851
26	49.1021	7.00067	0.387921	7.94999	0.390959	0.949324	9.00727	0.00406491
27	50.7098	7.1936	0.455823	8.26219	0.363344	1.06858	6.6572	0.0129241
28	52.2127	7.29105	0.507022	8.43832	0.305641	1.14727	6.89955	0.0115378
29	53.7658	7.62403	0.47375	8.62828	0.388657	1.00425	7.87149	0.00745131
30	55.0783	7.91504	0.377602	9.06509	0.576213	1.15005	6.11885	0.0172144
Average		6.14032		7.11036		0.97005
		Group-average maps					Single-subject maps
VVS path		L1		L2		Difference	Watson-Williams test
Node	Distance (mm)	Mean phase (s)	s.d. (s)	Mean phase (s)	s.d. (s)	L2 - L1 (s)	F(1, 60)	P-value
1	0	4.61462	0.252044	5.03298	0.351602	0.41836	4.06532	0.0488529
2	2.05726	4.89763	0.350491	5.24302	0.230741	0.345393	2.6857	0.107067
3	4.29748	5.20182	0.36281	5.38695	0.259924	0.185127	1.09597	0.299903
4	6.57525	5.5893	0.336252	5.70619	0.349841	0.116884	1.10741	0.297247
5	9.59663	5.86338	0.234414	6.13567	0.339312	0.272284	0.501154	0.48193
6	12.6521	6.05446	0.124027	6.42756	0.257243	0.3731	2.22528	0.141007
7	15.0638	5.98351	0.109966	6.51659	0.166344	0.533073	5.53729	0.0219107
8	17.4868	5.93639	0.114025	6.50528	0.151721	0.568892	5.95671	0.0176306
9	19.4714	6.04174	0.157101	6.64796	0.190896	0.606225	5.39126	0.0237093
10	22.2813	6.23123	0.148494	6.85789	0.174014	0.626661	3.91978	0.0523134
11	24.6614	6.35049	0.102828	7.02142	0.186507	0.670931	4.79946	0.0323643
12	27.6177	6.43233	0.0624697	7.29556	0.168556	0.863225	8.67302	0.00461523
13	30.4531	6.42432	0.0985992	7.4101	0.112086	0.985781	14.5439	0.000329864
14	32.8599	6.52762	0.424572	7.52314	0.225815	0.995515	15.2118	0.000255952
15	35.4773	7.07234	0.552731	7.84198	0.302094	0.769641	10.5211	0.00202675
16	38.0025	7.92229	0.79459	8.2785	0.372588	0.356207	6.42708	0.0142261
17	39.9241	8.7061	0.848222	8.59087	0.439574	-0.11523	5.42386	0.0237845
Average		6.22644		6.73068		0.504239

### Sheet: Fig. 2G (auditory)
Fig. 2G. Listening tasks (auditory paths)
		Group-average maps					Single-subject maps			Color legend
Spt path		L1		L2		Difference	Watson-Williams test			L2 > L1
Node	Distance (mm)	Mean phase (s)	s.d. (s)	Mean phase (s)	s.d. (s)	L2 - L1 (s)	F(1, 60)	P-value		P < 0.05
1	0	5.60091	0.139001	5.28431	0.153373	-0.316604	0.380078	0.54006		P > 0.05
2	1.9221	5.63737	0.0844753	5.4276	0.186858	-0.209775	0.0572338	0.811781
3	4.29919	5.75961	0.129964	5.67811	0.134652	-0.0814974	0.00171555	0.967106
4	6.13509	5.85987	0.1094	5.74086	0.0895348	-0.11901	0.19928	0.656965
5	9.2283	5.95138	0.0686961	5.88757	0.103846	-0.0638127	0.303099	0.584025
6	11.0829	5.99034	0.0591686	5.95329	0.0772357	-0.037057	0.309504	0.580089
7	13.5544	5.93622	0.0822763	5.97672	0.0387971	0.0404971	0.0404705	0.841267
8	15.8396	5.9495	0.113889	5.97759	0.0603302	0.0280839	0.0132763	0.90866
9	17.8639	6.07029	0.148629	6.0434	0.137557	-0.0268907	0.0189539	0.890967
10	20.6942	6.34191	0.21519	6.33911	0.248084	-0.00280216	0.00240446	0.96106
11	23.2808	6.6057	0.193041	6.70985	0.28541	0.104142	0.19534	0.660182
12	26.7212	6.81401	0.177325	7.22599	0.315755	0.411983	1.01882	0.317141
13	28.9243	7.0318	0.241779	7.57324	0.3451	0.541442	4.11452	0.04737
14	31.4072	7.30328	0.251749	7.94911	0.303219	0.645828	3.2011	0.0794135
15	34.3769	7.53408	0.131351	8.2428	0.231493	0.708714	7.61542	0.0079725
16	36.1689	7.51869	0.126422	8.38549	0.242964	0.866793	6.33997	0.0150529
17	38.2314	7.44222	0.204702	8.63837	0.267734	1.19615	3.47056	0.0685956
18	40.5107	7.78916	0.326105	8.89459	0.469349	1.10543	0.32835	0.569423
Average		6.50758		6.77378		0.266201
		Group-average maps					Single-subject maps
STS path		L1		L2		Difference	Watson-Williams test
Node	Distance (mm)	Mean phase (s)	s.d. (s)	Mean phase (s)	s.d. (s)	L2 - L1 (s)	F(1, 60)	P-value
1	0	5.47508	0.273498	5.31189	0.194144	-0.163189	0.000903202	0.976135
2	2.72956	5.62985	0.0907724	5.41077	0.13029	-0.219087	0.356237	0.552967
3	5.04112	5.7515	0.112749	5.62884	0.174206	-0.122655	0.0557962	0.8141
4	8.13484	5.95146	0.124763	5.87594	0.154619	-0.0755202	0.00244015	0.960766
5	10.7359	6.12814	0.121072	6.08025	0.13911	-0.0478918	0.173896	0.67816
6	13.6038	6.30888	0.106818	6.26152	0.107602	-0.0473613	0.421612	0.518612
7	16.0328	6.41966	0.0795585	6.39041	0.0945505	-0.0292487	0.416922	0.520939
8	18.8076	6.5125	0.0754481	6.48954	0.102812	-0.0229634	0.112674	0.738291
9	22.1084	6.64037	0.143625	6.6514	0.149805	0.0110278	0.0631386	0.802461
10	25.0969	6.80293	0.145443	6.80785	0.135838	0.00492439	0.0188497	0.891258
11	28.8675	6.92953	0.0743026	6.93424	0.0786028	0.00471048	0.124901	0.725018
12	32.5198	6.833	0.147027	6.95459	0.107375	0.121589	0.243357	0.623593
13	36.8351	6.76856	0.189097	7.24332	0.211161	0.474763	2.26249	0.137787
14	39.6952	6.9409	0.203113	7.36825	0.16958	0.427352	4.01212	0.049698
15	43.751	7.03608	0.115196	7.63636	0.161631	0.600285	6.3158	0.0146706
16	46.9752	7.07892	0.249541	7.79388	0.144868	0.714957	8.89859	0.00424874
17	50.3605	7.25313	0.170119	7.92583	0.196102	0.672698	7.51353	0.00832946
18	53.8862	7.40995	0.134223	8.14734	0.159039	0.737389	6.31426	0.0153898
19	55.835	7.55016	0.132112	8.27711	0.130196	0.726948	3.83321	0.0557285
20	58.2633	7.68059	0.179208	8.46705	0.221421	0.786464	3.32216	0.0743341
21	60.7862	7.90885	0.283247	8.73553	0.286266	0.826683	2.24548	0.140292
Average		6.71476		6.97104		0.25628
		Group-average maps					Single-subject maps
ATL path		L1		L2		Difference	Watson-Williams test
Node	Distance (mm)	Mean phase (s)	s.d. (s)	Mean phase (s)	s.d. (s)	L2 - L1 (s)	F(1, 60)	P-value
1	0	5.42031	0.213089	5.4632	0.151926	0.0428838	0.872498	0.354137
2	1.86422	5.51753	0.135717	5.49221	0.0721235	-0.0253191	0.112739	0.738258
3	4.40322	5.69185	0.144967	5.57926	0.0976613	-0.11259	0.00404164	0.949521
4	7.16387	5.83708	0.130653	5.75455	0.156344	-0.0825291	0.02824	0.867111
5	9.84693	6.00149	0.163557	5.98036	0.144268	-0.0211282	0.0652686	0.799228
6	12.5492	6.1555	0.137742	6.11574	0.10168	-0.0397642	0.101749	0.750848
7	15.1818	6.21726	0.148632	6.20278	0.0837444	-0.0144761	0.163126	0.687731
8	17.8046	6.38134	0.193209	6.26677	0.10679	-0.114574	0.593011	0.444279
9	20.8281	6.52972	0.181444	6.42062	0.158776	-0.109099	0.528454	0.470085
10	24.004	6.63891	0.126027	6.49706	0.14924	-0.141856	0.334902	0.564953
11	26.4842	6.63963	0.0737988	6.58346	0.132385	-0.0561691	0.0442984	0.834013
12	29.2532	6.63764	0.0987993	6.65858	0.117332	0.0209371	0.229686	0.633499
13	31.3829	6.67744	0.152137	6.71772	0.167251	0.0402747	0.595817	0.443208
14	34.08	6.8357	0.243072	6.9563	0.270404	0.120602	0.676553	0.414033
15	36.8498	7.15741	0.240675	7.25008	0.25499	0.0926679	0.740093	0.393056
16	41.5459	7.39995	0.118474	7.42164	0.163781	0.0216843	0.95476	0.332434
17	44.7041	7.37489	0.137143	7.41106	0.222538	0.036165	0.0417254	0.838835
18	47.2319	7.37018	0.168548	7.41274	0.237299	0.0425631	0.0390783	0.843973
19	49.759	7.37038	0.186781	7.44094	0.31558	0.0705571	0.414252	0.522272
Average		6.51864		6.50658		-0.0120616

### Sheet: Fig. 3B (visual)
Fig. 3B. Reading-aloud tasks (visual paths)
		Group-average maps					Single-subject maps			Color legend
DVS path		L1		L2		Difference	Watson-Williams test			L2 > L1
Node	Distance (mm)	Mean phase (s)	s.d. (s)	Mean phase (s)	s.d. (s)	L2 - L1 (s)	F(1, 60)	P-value		P < 0.05
1	0	4.93468	0.824422	5.96524	0.332704	1.03056	3.20726	0.0789179		P > 0.05
2	1.82705	5.23255	0.374622	6.20348	0.218924	0.970925	4.99588	0.0294139
3	3.63978	5.46756	0.249401	6.30616	0.135089	0.8386	4.31568	0.0421243
4	5.58603	5.64245	0.16097	6.33236	0.065359	0.689919	5.285	0.0250081
5	7.60388	5.72825	0.097704	6.36904	0.0715889	0.640784	5.73378	0.0197823
6	9.91736	5.75288	0.09485	6.40459	0.131336	0.651715	4.38879	0.0407116
7	12.314	5.81184	0.125782	6.51929	0.199251	0.707446	6.90845	0.0110056
8	14.1186	5.88814	0.132898	6.61046	0.218713	0.722325	6.44488	0.0139871
9	15.8351	5.96401	0.14401	6.73108	0.235873	0.767063	6.54056	0.0133854
10	17.7372	6.02406	0.138108	6.83867	0.234643	0.814606	7.92186	0.00676396
11	19.6134	6.09499	0.105236	6.97211	0.200016	0.877123	6.70148	0.0124069
12	21.407	6.13147	0.0945055	7.06274	0.151659	0.931271	5.69532	0.0206841
13	23.1295	6.12389	0.0784685	7.06629	0.112829	0.942396	5.95264	0.0180741
14	24.8106	6.12139	0.0707952	7.02907	0.102122	0.907682	4.81471	0.0325398
15	26.49	6.12655	0.0663836	7.01108	0.0907873	0.884525	5.11789	0.0277272
16	28.9276	6.14801	0.0794114	7.02063	0.0476487	0.872623	6.44259	0.01395
17	31.1364	6.20094	0.106951	7.03752	0.0693467	0.836588	9.91955	0.00258487
18	33.1702	6.30288	0.136534	7.09153	0.104065	0.788651	9.7858	0.00273143
19	36.0681	6.44621	0.108498	7.17998	0.0786762	0.733765	8.49609	0.0050229
20	37.8125	6.46829	0.104666	7.17854	0.0677521	0.710251	6.61967	0.012714
21	40.19	6.32179	0.194392	7.19712	0.115918	0.875328	8.02328	0.00651604
22	41.9257	6.21181	0.181127	7.10965	0.106281	0.897841	7.94162	0.00673713
23	43.5193	6.21298	0.141248	7.10856	0.0786948	0.895575	7.86096	0.00696559
24	45.1369	6.21108	0.157679	7.15131	0.0709973	0.940232	12.3105	0.000896187
25	46.7248	6.07454	0.163404	7.15568	0.0928572	1.08114	14.3618	0.00036589
26	49.1021	6.10085	0.180248	7.21637	0.179216	1.11552	14.9397	0.000295397
27	50.7098	6.20941	0.181944	7.4334	0.186756	1.224	8.76866	0.00460939
28	52.2127	6.23783	0.211182	7.40398	0.197483	1.16615	3.47634	0.0681278
29	53.7658	6.26388	0.235167	7.19051	0.267534	0.926628	3.60912	0.0634805
30	55.0783	6.23937	0.448322	7.13799	0.420202	0.89862	1.87587	0.177313
Average		6.02315		6.90115		0.877995
		Group-average maps					Single-subject maps
VVS path		L1		L2		Difference	Watson-Williams test
Node	Distance (mm)	Mean phase (s)	s.d. (s)	Mean phase (s)	s.d. (s)	L2 - L1 (s)	F(1, 60)	P-value
1	0	4.84257	0.399216	5.2072	0.177492	0.364624	0.183592	0.669978
2	2.05726	5.14564	0.456301	5.31867	0.188466	0.173039	0.0405684	0.841116
3	4.29748	5.56899	0.495958	5.49934	0.252233	-0.0696497	0.346165	0.558616
4	6.57525	5.98774	0.396981	5.81198	0.326887	-0.175757	0.374795	0.542837
5	9.59663	6.28934	0.272138	6.19028	0.343631	-0.0990611	0.0151592	0.902429
6	12.6521	6.52523	0.18796	6.56409	0.287107	0.038864	0.0275895	0.868646
7	15.0638	6.49856	0.121665	6.57942	0.219306	0.0808552	0.00599536	0.938539
8	17.4868	6.4704	0.107627	6.57045	0.164153	0.100051	0.264295	0.609073
9	19.4714	6.46799	0.121992	6.70692	0.205125	0.238922	0.351021	0.555762
10	22.2813	6.56605	0.125797	6.94923	0.227916	0.383184	0.818652	0.369193
11	24.6614	6.60337	0.102023	7.15613	0.183963	0.552764	2.60026	0.112094
12	27.6177	6.55095	0.0865631	7.26515	0.14389	0.714195	4.71391	0.0338855
13	30.4531	6.58735	0.144604	7.36219	0.105278	0.774836	5.39716	0.023577
14	32.8599	6.70015	0.245279	7.37059	0.130249	0.670442	4.8191	0.0321616
15	35.4773	7.03595	0.513426	7.42275	0.216272	0.386801	5.35443	0.0243635
16	38.0025	7.7767	0.677477	7.7329	0.312917	-0.0437964	3.48161	0.0675924
17	39.9241	8.25416	0.662479	7.82992	0.34905	-0.424243	0.625624	0.432558
Average		6.46301		6.67866		0.215651

### Sheet: Fig. 3D (auditory)
Fig. 3D. Reading-aloud tasks (auditory paths)
		Group-average maps					Single-subject maps			Color legend
Spt path		L1		L2		Difference	Watson-Williams test			L2 > L1
Node	Distance (mm)	Mean phase (s)	s.d. (s)	Mean phase (s)	s.d. (s)	L2 - L1 (s)	F(1, 60)	P-value		P < 0.05
1	0	4.86742	0.228002	4.82208	0.508563	-0.0453446	0.236169	0.628818		P > 0.05
2	1.9221	5.08056	0.159936	4.9634	0.194412	-0.117162	0.0769021	0.782544
3	4.29919	5.17395	0.134545	5.25021	0.205561	0.0762658	0.0438234	0.834904
4	6.13509	5.21578	0.0992578	5.41357	0.157885	0.197794	0.310802	0.579297
5	9.2283	5.20675	0.0843104	5.52494	0.120596	0.318192	0.528781	0.469948
6	11.0829	5.1448	0.119215	5.46673	0.121219	0.321931	1.07268	0.304496
7	13.5544	5.03573	0.155867	5.40642	0.106845	0.370692	1.24326	0.269442
8	15.8396	5.03205	0.158388	5.44116	0.124039	0.409116	0.80591	0.373044
9	17.8639	5.13863	0.198779	5.52411	0.222476	0.385483	1.42569	0.237247
10	20.6942	5.57864	0.343857	5.99791	0.342828	0.419269	1.42651	0.237115
11	23.2808	5.93387	0.232639	6.37252	0.234306	0.438656	3.08809	0.0840552
12	26.7212	6.14204	0.202721	6.63368	0.207595	0.491636	3.96566	0.0509957
13	28.9243	6.30253	0.196254	6.80342	0.188951	0.500896	4.97954	0.0293965
14	31.4072	6.41136	0.193093	6.99204	0.254779	0.58068	5.70184	0.0201127
15	34.3769	6.64397	0.199205	7.18946	0.238475	0.545491	4.18317	0.0452199
16	36.1689	6.57841	0.256845	7.13002	0.208494	0.55161	4.86835	0.0313272
17	38.2314	6.48448	0.234086	6.98529	0.255442	0.50081	3.68068	0.0599727
18	40.5107	6.39064	0.267393	6.68038	0.284497	0.289745	2.62995	0.110585
Average		5.68676		6.03319		0.346431
		Group-average maps					Single-subject maps
STS path		L1		L2		Difference	Watson-Williams test
Node	Distance (mm)	Mean phase (s)	s.d. (s)	Mean phase (s)	s.d. (s)	L2 - L1 (s)	F(1, 60)	P-value
1	0	4.75527	0.347811	4.58065	0.654764	-0.174617	0.134281	0.715415
2	2.72956	5.03159	0.144652	5.04424	0.149036	0.0126567	0.120746	0.729485
3	5.04112	5.1844	0.112928	5.22015	0.237807	0.0357541	0.0972547	0.75623
4	8.13484	5.25797	0.101323	5.63311	0.196497	0.375136	1.14063	0.289797
5	10.7359	5.39928	0.152234	5.80435	0.0971209	0.405069	2.32712	0.132391
6	13.6038	5.57799	0.127582	5.83076	0.0885917	0.252767	1.12335	0.293446
7	16.0328	5.73108	0.13455	5.85637	0.126878	0.12529	0.272945	0.603287
8	18.8076	5.86034	0.112775	5.90158	0.176857	0.0412459	0.0656037	0.798725
9	22.1084	5.941	0.11821	6.05128	0.190699	0.110281	0.249299	0.619395
10	25.0969	6.02257	0.0908139	6.21632	0.156659	0.19375	1.23921	0.270063
11	28.8675	6.07675	0.0843946	6.43661	0.124179	0.359868	2.13328	0.149349
12	32.5198	6.04524	0.167543	6.56414	0.191037	0.518893	2.65977	0.108243
13	36.8351	6.08424	0.25593	6.90784	0.257542	0.823598	4.23191	0.0441768
14	39.6952	6.26999	0.200269	6.74094	0.32495	0.47095	2.33725	0.131748
15	43.751	6.08376	0.294409	6.61641	0.263435	0.53265	2.93886	0.0917212
16	46.9752	5.84349	0.275043	6.46005	0.211831	0.616562	1.14548	0.289008
17	50.3605	5.97589	0.246146	6.59883	0.18972	0.622942	0.0862278	0.770197
18	53.8862	6.13253	0.15338	6.58318	0.255534	0.450654	0.138382	0.711378
19	55.835	6.1109	0.181923	6.59555	0.289696	0.484648	0.555777	0.459323
20	58.2633	6.16603	0.248214	6.72062	0.308888	0.554598	1.04674	0.310821
21	60.7862	6.10765	0.403095	6.67482	0.807695	0.567174	0.401117	0.529091
Average		5.79324		6.14466		0.351422
		Group-average maps					Single-subject maps
ATL path		L1		L2		Difference	Watson-Williams test
Node	Distance (mm)	Mean phase (s)	s.d. (s)	Mean phase (s)	s.d. (s)	L2 - L1 (s)	F(1, 60)	P-value
1	0	4.64857	0.346845	4.61532	0.487623	-0.0332483	1.41972	0.238388
2	1.86422	4.73563	0.136047	4.8384	0.212432	0.102777	2.039	0.158583
3	4.40322	4.88355	0.135851	4.9931	0.114576	0.109547	0.913413	0.343045
4	7.16387	4.94027	0.180313	5.03504	0.170347	0.0947776	0.45736	0.501459
5	9.84693	5.07839	0.229712	5.26346	0.242816	0.185063	0.90098	0.346327
6	12.5492	5.32963	0.236496	5.5173	0.219786	0.187666	1.30721	0.257442
7	15.1818	5.40665	0.231341	5.67152	0.142726	0.264871	1.87261	0.176279
8	17.8046	5.45535	0.253004	5.72167	0.181646	0.266315	2.4672	0.121504
9	20.8281	5.72944	0.264206	5.95125	0.256054	0.221815	2.22372	0.141145
10	24.004	5.81456	0.254625	5.97132	0.216145	0.156755	2.2638	0.137675
11	26.4842	5.76472	0.19479	6.01401	0.208922	0.249294	3.1008	0.0833492
12	29.2532	5.75535	0.237909	6.11461	0.181788	0.359259	3.04033	0.0863413
13	31.3829	5.82685	0.236695	6.15808	0.171772	0.331231	3.49172	0.0665606
14	34.08	5.90719	0.24615	6.28561	0.217768	0.378425	3.70697	0.0589292
15	36.8498	6.15142	0.275591	6.48699	0.263717	0.335567	3.79345	0.0561368
16	41.5459	6.27694	0.256611	6.58292	0.308818	0.305982	3.35565	0.0719396
17	44.7041	6.28173	0.303205	6.50208	0.393917	0.220353	1.31997	0.255157
18	47.2319	6.30793	0.336681	6.39077	0.503069	0.0828453	1.50205	0.225145
19	49.759	6.0886	0.39281	6.19182	0.463048	0.10322	2.19801	0.143423
Average		5.59909		5.80554		0.206448

### Sheet: Fig. 3F (motor)
Fig. 3F. Reading-aloud tasks (motor paths)
		Group-average maps					Single-subject maps			Color legend
DMS path		L1		L2		Difference	Watson-Williams test			L2 > L1
Node	Distance (mm)	Mean phase (s)	s.d. (s)	Mean phase (s)	s.d. (s)	L2 - L1 (s)	F(1, 60)	P-value		P < 0.05
1	0	3.49884	0.287307	4.41281	0.314728	0.91397	0.450264	0.505426		P > 0.05
2	2.86241	3.90432	0.285407	4.96725	0.361199	1.06294	2.14049	0.150112
3	5.06078	4.06394	0.229526	5.35739	0.22876	1.29345	4.58639	0.0373307
4	7.41606	4.35635	0.219593	5.48586	0.177758	1.1295	4.79568	0.0330404
5	9.98185	4.5734	0.211574	5.6841	0.129175	1.1107	8.04506	0.00652873
6	12.6622	4.86581	0.130042	5.77989	0.0789434	0.914084	9.4549	0.00332577
7	15.149	4.80575	0.136108	5.79959	0.12588	0.993837	10.2392	0.00226526
8	17.2616	4.87285	0.213106	5.91784	0.166483	1.045	11.4678	0.0012767
9	19.5666	5.13776	0.182964	5.99432	0.123912	0.856555	10.6095	0.00186766
10	22.6427	5.16345	0.103684	5.9738	0.0943449	0.810349	9.21797	0.0035424
11	25.1487	5.22666	0.194566	6.08511	0.102968	0.858449	8.83145	0.00430454
12	27.5073	5.429	0.194151	6.11332	0.0989498	0.68432	9.8729	0.00260531
13	29.7862	5.42089	0.150054	6.16713	0.10843	0.746239	10.4216	0.0020207
14	32.8285	5.61338	0.298866	6.29869	0.184432	0.685312	10.4545	0.00199027
15	35.722	6.11377	0.289219	6.58639	0.154807	0.47262	4.95429	0.0297944
16	39.197	6.3094	0.132304	6.80049	0.1503	0.491086	4.2038	0.0447101
17	42.4832	6.24075	0.0890169	6.80115	0.0958778	0.560401	6.616	0.0126002
18	45.7852	6.26991	0.0682148	6.75907	0.115296	0.48916	6.82753	0.0113284
19	49.8229	6.27019	0.0627181	6.66652	0.0793608	0.396327	4.7497	0.0332398
20	53.4118	6.30471	0.0581703	6.61034	0.0596932	0.305638	3.16051	0.0805071
21	57.1976	6.27652	0.0447363	6.57634	0.0653545	0.299821	2.65117	0.108714
22	60.2496	6.37159	0.0878254	6.72971	0.111349	0.358121	3.92577	0.0521394
23	63.0052	6.43602	0.0837115	6.79271	0.0576245	0.35669	4.97008	0.0295449
Average		5.37066		6.1026		0.731937
		Group-average maps					Single-subject maps
VMS path		L1		L2		Difference	Watson-Williams test
Node	Distance (mm)	Mean phase (s)	s.d. (s)	Mean phase (s)	s.d. (s)	L2 - L1 (s)	F(1, 60)	P-value
1	0	3.85572	1.13124	5.16282	0.45037	1.30709	1.61786	0.209648
2	3.06404	3.77999	0.375626	5.97999	0.409737	2.2	11.8606	0.0011688
3	5.83971	4.08435	0.425382	6.06386	0.237437	1.97951	13.2992	0.00060627
4	8.94745	4.71295	0.360774	6.05081	0.097403	1.33786	12.1371	0.000967127
5	12.1458	4.73184	0.228354	6.10885	0.100032	1.37701	12.6701	0.000765888
6	15.273	4.93283	0.262732	6.15318	0.114146	1.22035	14.9631	0.00029254
7	17.8355	5.2088	0.15454	6.09471	0.102373	0.885902	10.0164	0.00248993
8	20.4389	5.3076	0.147257	6.20853	0.0984267	0.900931	18.2091	8.0339e-05
9	22.5979	5.29211	0.107107	6.19025	0.0961204	0.898149	18.3234	7.21859e-05
10	24.8836	5.21408	0.101758	6.10795	0.0942754	0.893871	16.1321	0.000172068
11	28.6407	5.36899	0.260774	6.22945	0.148504	0.860468	12.4882	0.000838506
12	31.7443	5.58945	0.179587	6.46496	0.116661	0.875511	10.585	0.0019517
13	34.3982	5.63838	0.111233	6.4316	0.116384	0.793221	7.5349	0.00811854
14	37.8186	5.59613	0.164309	6.48704	0.109482	0.890911	7.85468	0.00695002
15	40.7667	5.39189	0.18574	6.44237	0.115757	1.05048	9.3673	0.00334327
16	43.2201	5.2829	0.205815	6.44851	0.175537	1.16561	11.322	0.00137539
17	46.2567	4.99531	0.291753	6.14544	0.226143	1.15014	10.2361	0.00225062
18	49.3444	4.84864	0.388229	5.94623	0.184788	1.0976	6.87741	0.0113716
19	52.299	4.95016	0.575768	5.84662	0.160629	0.896459	1.99776	0.163066
20	54.9361	5.76712	0.64433	6.11523	0.273551	0.348117	2.2153	0.141974
21	57.5611	5.94219	0.328178	6.36368	0.191709	0.421498	2.11659	0.150923
22	61.1473	6.23833	0.224874	6.46274	0.118327	0.224412	1.78162	0.186993
23	64.6985	6.35537	0.120267	6.6046	0.10713	0.249231	0.883625	0.35098
24	67.5598	6.47983	0.0899054	6.68894	0.0754509	0.209115	0.729181	0.396545
25	70.2543	6.53245	0.0700794	6.74644	0.0576794	0.213988	0.375765	0.542195
Average		5.2839		6.22179		0.937897
		Group-average maps					Single-subject maps
AI path		L1		L2		Difference	Watson-Williams test
Node	Distance (mm)	Mean phase (s)	s.d. (s)	Mean phase (s)	s.d. (s)	L2 - L1 (s)	F(1, 60)	P-value
1	0	4.79555	0.296098	5.09517	0.297827	0.299622	0.000395016	0.984212
2	4.01507	4.16087	0.291979	4.96956	0.205809	0.808691	0.222787	0.638899
3	6.87521	4.04812	0.316963	5.00999	0.15097	0.961872	1.81405	0.183649
4	9.61408	4.42722	0.398852	5.2395	0.201949	0.812284	1.64104	0.205371
5	12.2734	5.13861	0.450187	5.42927	0.148846	0.290664	0.465404	0.497779
6	15.1066	5.62883	0.231269	5.567	0.162683	-0.061823	0.0785485	0.780289
7	18.3812	5.27461	0.264449	5.5392	0.232769	0.264587	0.460462	0.500254
8	21.4226	5.04998	0.19305	5.70331	0.352544	0.653331	0.625321	0.432413
9	25.0194	5.19792	0.206576	5.89655	0.261433	0.698626	2.26257	0.138255
10	28.8665	5.17673	0.251992	5.65529	0.337698	0.478561	3.48645	0.0671108
11	31.7027	5.39981	0.235607	5.76754	0.368988	0.367729	1.2128	0.275489
12	34.4597	5.2185	0.256024	5.71765	0.292779	0.499155	0.936406	0.337222
13	37.32	5.46029	0.300279	5.79994	0.361481	0.339652	2.83538	0.097405
14	41.0776	5.73578	0.277499	5.70541	0.495596	-0.030372	0.470664	0.495324
15	43.6952	5.43719	0.329479	5.41969	0.450801	-0.017508	0.204333	0.652875
16	46.6498	5.27647	0.246899	5.47576	0.32966	0.199291	2.85943	0.0960284
17	49.9501	5.29153	0.271911	5.418	0.173813	0.126466	1.53338	0.22043
18	52.9914	5.5913	0.32106	5.5658	0.340789	-0.0255039	0.334663	0.565091
19	55.8562	6.02774	0.382063	6.20863	0.515524	0.180884	0.266306	0.607782
20	59.5017	6.32734	0.146247	6.64712	0.134823	0.319787	1.4401	0.234841
21	62.8805	6.29196	0.122654	6.55594	0.129073	0.263986	1.08555	0.301639
Average		5.28364		5.63744		0.353809

### Sheet: Fig. 4B (auditory)
Fig. 3D. Shadowing tasks (auditory paths)
		Group-average maps					Single-subject maps			Color legend
Spt path		L1		L2		Difference	Watson-Williams test			L2 > L1
Node	Distance (mm)	Mean phase (s)	s.d. (s)	Mean phase (s)	s.d. (s)	L2 - L1 (s)	F(1, 60)	P-value		P < 0.05
1	0	6.0134	0.180206	5.66108	0.425765	-0.352323	0.22286	0.638641		P > 0.05
2	1.9221	6.07269	0.0679923	5.77424	0.188105	-0.298459	0.496393	0.483815
3	4.29919	6.11062	0.0875565	6.06315	0.197822	-0.0474745	0.332504	0.566346
4	6.13509	6.16918	0.0860442	6.21191	0.153096	0.042729	0.0480552	0.827227
5	9.2283	6.23954	0.086706	6.32165	0.0934716	0.0821163	0.00973911	0.921716
6	11.0829	6.27588	0.0781541	6.28201	0.104331	0.0061299	8.79149e-05	0.99255
7	13.5544	6.19947	0.121232	6.19935	0.120815	-0.000124312	0.0730509	0.787889
8	15.8396	6.1544	0.12952	6.27882	0.171493	0.124419	0.0638549	0.801382
9	17.8639	6.28152	0.216057	6.42759	0.204125	0.146076	0.30106	0.585254
10	20.6942	6.59637	0.273671	6.7652	0.262712	0.168836	0.67864	0.413373
11	23.2808	6.84738	0.182402	7.11969	0.260172	0.272316	0.957159	0.331832
12	26.7212	7.06201	0.171423	7.46604	0.194768	0.404029	2.74591	0.102724
13	28.9243	7.23118	0.190187	7.5697	0.213235	0.338527	2.83414	0.0974766
14	31.4072	7.3848	0.224009	7.7877	0.235958	0.402897	2.42198	0.125084
15	34.3769	7.64311	0.280024	8.01272	0.221566	0.369608	2.97768	0.0899348
16	36.1689	7.73598	0.306224	8.1087	0.232854	0.372718	1.61041	0.209779
17	38.2314	7.8478	0.243146	8.20858	0.227669	0.360779	1.80522	0.184502
18	40.5107	7.88733	0.317121	8.05688	0.33217	0.169545	0.243308	0.623791
Average		6.76404		6.90639		0.142352
		Group-average maps					Single-subject maps
STS path		L1		L2		Difference	Watson-Williams test
Node	Distance (mm)	Mean phase (s)	s.d. (s)	Mean phase (s)	s.d. (s)	L2 - L1 (s)	F(1, 60)	P-value
1	0	5.89749	0.386522	5.56571	0.661148	-0.331774	0.983335	0.325568
2	2.72956	6.03702	0.0661326	5.83292	0.137467	-0.204099	0.504468	0.480295
3	5.04112	6.15082	0.0906473	6.04937	0.222092	-0.101449	0.225872	0.636327
4	8.13484	6.26412	0.0634142	6.38219	0.16812	0.118076	0.428426	0.515263
5	10.7359	6.3391	0.130507	6.55765	0.088355	0.21855	1.01724	0.317225
6	13.6038	6.57953	0.148029	6.61548	0.0607383	0.0359439	0.0378812	0.84634
7	16.0328	6.71602	0.10758	6.69902	0.100942	-0.0169993	0.152799	0.69726
8	18.8076	6.84152	0.0903058	6.81783	0.129935	-0.023683	0.0147029	0.903894
9	22.1084	6.94513	0.14272	6.97935	0.168042	0.0342174	0.0162699	0.898929
10	25.0969	7.11758	0.158338	7.16606	0.150883	0.0484819	0.00115263	0.973029
11	28.8675	7.27043	0.0854097	7.34742	0.10413	0.0769895	0.0327851	0.856926
12	32.5198	7.27454	0.156514	7.40158	0.0984452	0.127038	0.0252269	0.874336
13	36.8351	7.25795	0.266859	7.62479	0.177915	0.366835	0.0138954	0.906558
14	39.6952	7.32467	0.200359	7.4655	0.215859	0.140832	0.258393	0.613122
15	43.751	7.30345	0.136897	7.40871	0.211759	0.105255	0.0904738	0.764616
16	46.9752	7.37394	0.108662	7.45157	0.264111	0.0776332	0.0618893	0.804413
17	50.3605	7.32863	0.102036	7.82954	0.21202	0.500908	0.039119	0.843942
18	53.8862	7.32472	0.116057	7.96168	0.221303	0.636959	0.748468	0.390789
19	55.835	7.4444	0.162704	8.00031	0.23307	0.555907	0.512746	0.477156
20	58.2633	7.58964	0.238979	8.20105	0.245134	0.611411	0.404532	0.527548
21	60.7862	7.74533	0.269045	8.46233	0.232038	0.717001	0.348876	0.557308
Average		6.95838		7.13429		0.175906
		Group-average maps					Single-subject maps
ATL path		L1		L2		Difference	Watson-Williams test
Node	Distance (mm)	Mean phase (s)	s.d. (s)	Mean phase (s)	s.d. (s)	L2 - L1 (s)	F(1, 60)	P-value
1	0	5.75265	0.395697	5.5955	0.464544	-0.157156	0.552534	0.460185
2	1.86422	5.79333	0.0976832	5.68762	0.147615	-0.105707	0.421916	0.518462
3	4.40322	5.81075	0.102098	5.73316	0.11941	-0.077589	0.25916	0.612565
4	7.16387	5.9441	0.177455	5.88664	0.203983	-0.0574608	0.0266942	0.870765
5	9.84693	6.14799	0.242303	6.17649	0.206137	0.0285012	0.0046042	0.946127
6	12.5492	6.36679	0.21181	6.3797	0.189987	0.0129093	0.000377362	0.984566
7	15.1818	6.38974	0.186959	6.43381	0.160336	0.044065	0.0332162	0.855998
8	17.8046	6.51677	0.25501	6.53869	0.191374	0.0219276	0.0448311	0.833033
9	20.8281	6.8004	0.269572	6.76006	0.249912	-0.0403411	0.000259487	0.987201
10	24.004	6.92263	0.191474	6.85989	0.209073	-0.0627464	0.0605451	0.806476
11	26.4842	6.87078	0.130079	6.91829	0.16224	0.0475089	0.00249899	0.960297
12	29.2532	6.83922	0.139401	6.97774	0.120087	0.138521	0.0470392	0.829034
13	31.3829	6.90542	0.164314	6.95455	0.111522	0.0491231	0.128751	0.72099
14	34.08	7.02465	0.206494	7.04114	0.196172	0.016493	0.00370226	0.951684
15	36.8498	7.25774	0.264934	7.28171	0.221488	0.0239674	0.00713753	0.932953
16	41.5459	7.31998	0.22479	7.39025	0.20393	0.0702642	0.032219	0.858153
17	44.7041	7.26656	0.20537	7.36911	0.243838	0.102551	0.0430493	0.836335
18	47.2319	7.22544	0.328926	7.28104	0.397742	0.0555941	0.00418651	0.948625
19	49.759	7.016	0.385584	7.17721	0.404721	0.161209	0.0571802	0.811825
Average		6.64058		6.65487		0.0142965

### Sheet: Fig. 4D (motor)
Fig. 4D. Shadowing tasks (motor paths)
		Group-average maps					Single-subject maps			Color legend
DMS path		L1		L2		Difference	Watson-Williams test			L2 > L1
Node	Distance (mm)	Mean phase (s)	s.d. (s)	Mean phase (s)	s.d. (s)	L2 - L1 (s)	F(1, 60)	P-value		P < 0.05
1	0	4.58848	0.513706	4.63076	0.483406	0.0422744	0.0288513	0.865822		P > 0.05
2	2.86241	5.38012	0.46103	5.48989	0.37933	0.109761	0.0786155	0.780339
3	5.06078	5.437	0.263482	5.91177	0.273972	0.474761	0.27435	0.602654
4	7.41606	5.56594	0.303208	6.12311	0.27792	0.557165	0.269695	0.605583
5	9.98185	5.84853	0.260726	6.46242	0.27678	0.613896	0.727473	0.397471
6	12.6622	5.9666	0.134485	6.53457	0.180182	0.567972	2.76413	0.102088
7	15.149	5.86969	0.173686	6.51563	0.254772	0.645938	2.31736	0.133667
8	17.2616	5.80797	0.260158	6.50512	0.248859	0.697147	1.10055	0.298651
9	19.5666	6.09537	0.281559	6.49463	0.224498	0.399255	0.455556	0.502437
10	22.6427	6.10766	0.21609	6.5703	0.227112	0.462639	1.22044	0.273837
11	25.1487	6.23981	0.233154	6.79484	0.228297	0.55503	2.07489	0.155027
12	27.5073	6.4705	0.200479	6.85936	0.133606	0.388866	2.03832	0.158651
13	29.7862	6.41751	0.161873	6.82195	0.0997161	0.404441	0.94735	0.334303
14	32.8285	6.6854	0.386899	6.97335	0.270052	0.287944	1.62654	0.207182
15	35.722	7.31809	0.323701	7.4502	0.243911	0.132114	0.0751893	0.784868
16	39.197	7.3608	0.15344	7.64831	0.121522	0.287508	0.500069	0.482208
17	42.4832	7.26029	0.0940558	7.60431	0.101299	0.344019	2.99336	0.0887474
18	45.7852	7.23924	0.107437	7.52585	0.105466	0.286607	2.43701	0.123761
19	49.8229	7.21767	0.0984707	7.38997	0.0708289	0.172302	0.743437	0.391995
20	53.4118	7.25908	0.07963	7.36493	0.0554123	0.105851	0.330488	0.567521
21	57.1976	7.27902	0.0641559	7.36497	0.0443682	0.0859427	0.0273787	0.869134
22	60.2496	7.43262	0.102454	7.47417	0.0986447	0.0415474	0.0662833	0.797708
23	63.0052	7.43991	0.101693	7.55167	0.0673265	0.111764	0.379738	0.540074
Average		6.44728		6.78531		0.338032
		Group-average maps					Single-subject maps
VMS path		L1		L2		Difference	Watson-Williams test
Node	Distance (mm)	Mean phase (s)	s.d. (s)	Mean phase (s)	s.d. (s)	L2 - L1 (s)	F(1, 60)	P-value
1	0	5.2535	0.566916	6.48622	0.619215	1.23271	1.97675	0.165797
2	3.06404	4.88858	0.404442	6.98825	0.404619	2.09967	5.70625	0.0203628
3	5.83971	5.0151	0.383754	6.99016	0.272229	1.97507	10.5698	0.00196516
4	8.94745	5.46935	0.386878	7.05222	0.195115	1.58287	23.046	1.21766e-05
5	12.1458	5.63255	0.312689	7.06855	0.200721	1.436	15.3335	0.000246998
6	15.273	6.01676	0.422657	6.86916	0.18362	0.852401	6.46956	0.0136143
7	17.8355	6.34822	0.296679	6.91343	0.153818	0.565212	4.50223	0.0382885
8	20.4389	6.45906	0.216095	7.07781	0.137581	0.618749	4.62648	0.035735
9	22.5979	6.43547	0.184151	7.19126	0.140143	0.755791	6.48188	0.0135771
10	24.8836	6.3309	0.162889	7.25283	0.10201	0.921931	11.6748	0.00116373
11	28.6407	6.26747	0.172452	7.10217	0.143779	0.834699	5.1145	0.0274916
12	31.7443	6.31996	0.172233	7.28794	0.170849	0.967978	6.47597	0.0136176
13	34.3982	6.2907	0.107749	7.30129	0.144362	1.01059	10.3804	0.0020903
14	37.8186	6.38135	0.129839	7.2987	0.141983	0.917347	9.23968	0.00352756
15	40.7667	6.22843	0.301295	7.32616	0.213572	1.09773	10.4749	0.00198647
16	43.2201	5.84213	0.380227	7.31142	0.387542	1.46929	10.6719	0.00182952
17	46.2567	5.57546	0.375054	6.68759	0.369936	1.11212	7.98058	0.00644111
18	49.3444	5.8849	0.524428	6.54146	0.335814	0.656563	1.30151	0.258548
19	52.299	5.90964	0.602556	6.35725	0.35675	0.447614	0.00329299	0.95444
20	54.9361	6.71	0.637553	7.02396	0.498556	0.313956	0.428924	0.515152
21	57.5611	6.94847	0.273833	7.35381	0.238953	0.405341	1.07054	0.304975
22	61.1473	7.13481	0.153262	7.34562	0.153731	0.21081	1.1842	0.280854
23	64.6985	7.2567	0.1043	7.50005	0.141999	0.243349	0.447641	0.506024
24	67.5598	7.38651	0.0798951	7.56946	0.0565707	0.182949	0.275377	0.601681
25	70.2543	7.42445	0.0551524	7.58546	0.0701953	0.161016	0.15196	0.698049
Average		6.21642		7.09929		0.882871
		Group-average maps					Single-subject maps
AI path		L1		L2		Difference	Watson-Williams test
Node	Distance (mm)	Mean phase (s)	s.d. (s)	Mean phase (s)	s.d. (s)	L2 - L1 (s)	F(1, 60)	P-value
1	0	5.83611	0.439786	6.70544	0.320298	0.869328	1.74252	0.192096
2	4.01507	5.36453	0.338208	6.35082	0.263164	0.986295	5.45027	0.0229885
3	6.87521	5.38302	0.200936	6.14713	0.139198	0.764104	5.48603	0.0225633
4	9.61408	5.76972	0.288891	6.34479	0.134302	0.575066	2.06072	0.156332
5	12.2734	6.09331	0.190061	6.51599	0.170461	0.422687	0.78114	0.380321
6	15.1066	6.33378	0.123564	6.58775	0.192134	0.253974	0.808041	0.372417
7	18.3812	6.24187	0.148601	6.53079	0.281748	0.28892	2.04469	0.158394
8	21.4226	5.94151	0.221307	6.52409	0.322703	0.582582	0.345537	0.558972
9	25.0194	5.96563	0.189622	6.48758	0.151781	0.521951	0.143737	0.705978
10	28.8665	6.46783	0.296037	6.44935	0.223275	-0.0184808	0.847007	0.361348
11	31.7027	6.44175	0.272169	6.49497	0.220882	0.0532159	0.00015542	0.990096
12	34.4597	6.37901	0.279742	6.57554	0.338466	0.19653	0.37302	0.543791
13	37.32	6.44538	0.332234	6.81637	0.426364	0.370995	0.0568769	0.812328
14	41.0776	6.54412	0.186861	6.58806	0.536681	0.0439441	0.0679287	0.795269
15	43.6952	6.43424	0.198962	6.33009	0.521529	-0.104157	0.123133	0.72689
16	46.6498	6.32766	0.291488	6.38259	0.341108	0.0549237	0.119958	0.730292
17	49.9501	6.21785	0.291816	6.35768	0.205614	0.139827	0.0752764	0.784746
18	52.9914	6.32661	0.345165	6.60018	0.265293	0.27357	0.0847968	0.771903
19	55.8562	6.8259	0.439702	7.06598	0.339891	0.240085	0.593875	0.443948
20	59.5017	7.14592	0.145566	7.45075	0.183663	0.304828	2.12709	0.149931
21	62.8805	7.12601	0.118564	7.44767	0.131611	0.321655	2.77653	0.100868
Average		6.26723		6.60731		0.340088
